# Estimating gene conversion rates from population data using multi-individual identity by descent

**DOI:** 10.1101/2025.02.22.639693

**Authors:** Sharon R. Browning, Brian L. Browning

## Abstract

In humans, homologous gene conversions occur at a higher rate than crossovers, however gene conversion tracts are small and often unobservable. As a result, estimating gene conversion rates is more difficult than estimating crossover rates. We present a method for multi-individual identity-by-descent (IBD) inference that allows for mismatches due to genotype error and gene conversion. We use the inferred IBD to detect alleles that have changed due to gene conversion in the recent past. We analyze data from the TOPMed and UK Biobank studies to estimate autosome-wide maps of gene conversion rates. For 10 kb, 100kb, and 1 Mb windows, the correlation between our TOPMed gene conversion map and the deCODE sex-averaged crossover map ranges from 0.56 to 0.67. We find that the strongest gene conversion hotspots typically die back to the baseline gene conversion rate within 1 kb. In 100 kb and 1 Mb windows, our estimated gene conversion map has higher correlation than the deCODE sex-averaged crossover map with PRDM9 binding enrichment (0.34 vs 0.29 for 100 kb windows and 0.52 vs 0.34 for 1 Mb windows), suggesting that the effect of PRDM9 is greater on gene conversion than on crossover recombination. Our TOPMed gene conversion maps are constructed from 55-fold more observed allele conversions than the recently published deCODE gene conversion maps. Our map provides sex-averaged estimates for 10 kb, 100 kb, and 1 Mb windows, whereas the deCODE gene conversion maps provide sex-specific estimates for 3 Mb windows.
