## Supplementary material for "Estimating gene conversion rates from population data using multi-individual identity by descent": Gene conversion map with 1 Mb windows

CHR	STARTBP	ENDBP	GCRATE
1	5000000	6000000	8.744e-06
1	8000000	9000000	8.369e-06
1	9000000	10000000	1.005e-05
1	11000000	12000000	1.158e-05
1	12000000	13000000	1.758e-05
1	16000000	17000000	8.231e-06
1	21000000	22000000	9.832e-06
1	27000000	28000000	6.573e-06
1	28000000	29000000	5.529e-06
1	29000000	30000000	6.794e-06
1	31000000	32000000	3.447e-06
1	32000000	33000000	7.794e-06
1	33000000	34000000	6.355e-06
1	34000000	35000000	8.075e-06
1	36000000	37000000	1.153e-05
1	37000000	38000000	5.094e-06
1	39000000	40000000	9.264e-06
1	40000000	41000000	5.982e-06
1	41000000	42000000	5.053e-06
1	42000000	43000000	3.93e-06
1	44000000	45000000	7.524e-06
1	48000000	49000000	7.354e-06
1	49000000	50000000	4.267e-06
1	50000000	51000000	6.524e-06
1	51000000	52000000	8.168e-06
1	57000000	58000000	4.049e-06
1	62000000	63000000	5.822e-06
1	63000000	64000000	4.793e-06
1	67000000	68000000	3.462e-06
1	68000000	69000000	4.786e-06
1	69000000	70000000	3.009e-06
1	77000000	78000000	4.702e-06
1	78000000	79000000	3.418e-06
1	84000000	85000000	6.299e-06
1	85000000	86000000	4.693e-06
1	86000000	87000000	2.524e-06
1	93000000	94000000	3.981e-06
1	100000000	101000000	7.608e-06
1	101000000	102000000	5.622e-06
1	107000000	108000000	9.645e-06
1	108000000	109000000	5.021e-06
1	113000000	114000000	7.219e-06
1	114000000	115000000	8.236e-06
1	117000000	118000000	5.24e-06
1	118000000	119000000	3.455e-06
1	157000000	158000000	4.214e-06
1	159000000	160000000	7.053e-06
1	165000000	166000000	4.845e-06
1	166000000	167000000	2.833e-06
1	168000000	169000000	5.243e-06
1	169000000	170000000	5.152e-06
1	171000000	172000000	4.049e-06
1	172000000	173000000	4.252e-06
1	173000000	174000000	4.974e-06
1	178000000	179000000	4.723e-06
1	179000000	180000000	2.575e-06
1	180000000	181000000	9.244e-06
1	181000000	182000000	6.577e-06
1	183000000	184000000	5.624e-06
1	202000000	203000000	1.053e-05
1	215000000	216000000	3.568e-06
1	217000000	218000000	4.334e-06
1	218000000	219000000	4.404e-06
1	219000000	220000000	3.024e-06
1	220000000	221000000	4.668e-06
1	221000000	222000000	4.137e-06
1	222000000	223000000	5.652e-06
1	224000000	225000000	7.197e-06
1	228000000	229000000	8.061e-06
1	229000000	230000000	7.981e-06
1	237000000	238000000	1.018e-05
1	238000000	239000000	5.913e-06
1	242000000	243000000	5.275e-06
1	245000000	246000000	1.31e-05
1	246000000	247000000	1.335e-05
2	2000000	3000000	1.383e-05
2	9000000	10000000	1.298e-05
2	10000000	11000000	8.668e-06
2	11000000	12000000	1.118e-05
2	12000000	13000000	6.553e-06
2	17000000	18000000	3.189e-06
2	18000000	19000000	5.148e-06
2	19000000	20000000	4.441e-06
2	20000000	21000000	1.045e-05
2	21000000	22000000	4.585e-06
2	23000000	24000000	6.967e-06
2	30000000	31000000	7.211e-06
2	31000000	32000000	5.921e-06
2	37000000	38000000	5.762e-06
2	42000000	43000000	6.528e-06
2	43000000	44000000	6.198e-06
2	45000000	46000000	6.393e-06
2	46000000	47000000	5.658e-06
2	59000000	60000000	4.386e-06
2	60000000	61000000	6.996e-06
2	61000000	62000000	5.484e-06
2	62000000	63000000	7.367e-06
2	63000000	64000000	3.297e-06
2	65000000	66000000	7.391e-06
2	67000000	68000000	4.007e-06
2	71000000	72000000	6.827e-06
2	72000000	73000000	1.159e-05
2	73000000	74000000	8.045e-06
2	74000000	75000000	7.914e-06
2	79000000	80000000	4.103e-06
2	105000000	106000000	5.582e-06
2	106000000	107000000	3.784e-06
2	107000000	108000000	3.704e-06
2	108000000	109000000	6.368e-06
2	109000000	110000000	7.554e-06
2	110000000	111000000	8.599e-06
2	115000000	116000000	2.344e-06
2	116000000	117000000	1.821e-06
2	118000000	119000000	4.289e-06
2	123000000	124000000	2.325e-06
2	124000000	125000000	2.736e-06
2	126000000	127000000	4.389e-06
2	142000000	143000000	3.486e-06
2	144000000	145000000	8.251e-06
2	147000000	148000000	3.994e-06
2	149000000	150000000	3.856e-06
2	153000000	154000000	3.876e-06
2	154000000	155000000	5.579e-06
2	155000000	156000000	2.652e-06
2	156000000	157000000	3.358e-06
2	158000000	159000000	6.89e-06
2	164000000	165000000	3.066e-06
2	165000000	166000000	2.312e-06
2	166000000	167000000	2.047e-06
2	168000000	169000000	5.513e-06
2	170000000	171000000	6.846e-06
2	171000000	172000000	3.4e-06
2	172000000	173000000	7.216e-06
2	173000000	174000000	1.538e-05
2	174000000	175000000	4.91e-06
2	175000000	176000000	4.592e-06
2	186000000	187000000	2.12e-06
2	192000000	193000000	5.95e-06
2	195000000	196000000	5.492e-06
2	196000000	197000000	6.779e-06
2	201000000	202000000	1.058e-05
2	202000000	203000000	4.657e-06
2	204000000	205000000	1.151e-05
2	220000000	221000000	5.749e-06
2	221000000	222000000	5.259e-06
2	223000000	224000000	3.206e-06
2	224000000	225000000	3.207e-06
2	228000000	229000000	4.306e-06
2	229000000	230000000	5.058e-06
2	230000000	231000000	6.328e-06
2	231000000	232000000	8.27e-06
2	232000000	233000000	1.137e-05
2	238000000	239000000	1.206e-05
2	239000000	240000000	1.709e-05
2	240000000	241000000	1.601e-05
3	2000000	3000000	1.571e-05
3	5000000	6000000	9.646e-06
3	6000000	7000000	9.384e-06
3	7000000	8000000	7.477e-06
3	9000000	10000000	1.699e-05
3	10000000	11000000	1.129e-05
3	11000000	12000000	1.351e-05
3	14000000	15000000	1.288e-05
3	15000000	16000000	9.26e-06
3	21000000	22000000	3.896e-06
3	22000000	23000000	4.851e-06
3	25000000	26000000	4.309e-06
3	26000000	27000000	3.667e-06
3	27000000	28000000	3.479e-06
3	30000000	31000000	3.604e-06
3	33000000	34000000	5.517e-06
3	35000000	36000000	2.911e-06
3	39000000	40000000	4.695e-06
3	41000000	42000000	3.107e-06
3	42000000	43000000	6.273e-06
3	43000000	44000000	6.46e-06
3	61000000	62000000	4.714e-06
3	63000000	64000000	7.338e-06
3	64000000	65000000	6.143e-06
3	66000000	67000000	6.598e-06
3	71000000	72000000	9.453e-06
3	82000000	83000000	1.891e-06
3	84000000	85000000	1.256e-06
3	85000000	86000000	1.7e-06
3	86000000	87000000	2.242e-06
3	87000000	88000000	2.248e-06
3	88000000	89000000	2.54e-06
3	89000000	90000000	2.936e-06
3	94000000	95000000	2.458e-06
3	95000000	96000000	1.482e-06
3	106000000	107000000	5.08e-06
3	107000000	108000000	7.791e-06
3	108000000	109000000	3.795e-06
3	110000000	111000000	2.551e-06
3	111000000	112000000	2.823e-06
3	112000000	113000000	2.019e-06
3	113000000	114000000	9.328e-06
3	114000000	115000000	6.253e-06
3	115000000	116000000	6.713e-06
3	119000000	120000000	4.476e-06
3	120000000	121000000	3.088e-06
3	129000000	130000000	4.072e-06
3	133000000	134000000	8.002e-06
3	134000000	135000000	4.739e-06
3	137000000	138000000	2.661e-06
3	140000000	141000000	4.132e-06
3	142000000	143000000	5.46e-06
3	144000000	145000000	2.933e-06
3	145000000	146000000	2.877e-06
3	146000000	147000000	1.807e-06
3	149000000	150000000	6.176e-06
3	151000000	152000000	3.701e-06
3	154000000	155000000	3.163e-06
3	156000000	157000000	4.795e-06
3	157000000	158000000	3.838e-06
3	159000000	160000000	3.742e-06
3	160000000	161000000	2.864e-06
3	165000000	166000000	2.513e-06
3	168000000	169000000	5.339e-06
3	169000000	170000000	4.93e-06
3	171000000	172000000	5.536e-06
3	172000000	173000000	8.883e-06
3	174000000	175000000	3.599e-06
3	175000000	176000000	5.494e-06
3	177000000	178000000	7.114e-06
3	178000000	179000000	3.633e-06
3	179000000	180000000	6.013e-06
3	180000000	181000000	3.65e-06
3	181000000	182000000	1.113e-05
3	187000000	188000000	5.473e-06
4	21000000	22000000	3.475e-06
4	22000000	23000000	4.071e-06
4	26000000	27000000	7.288e-06
4	27000000	28000000	2.597e-06
4	29000000	30000000	3.127e-06
4	30000000	31000000	2.233e-06
4	34000000	35000000	3.306e-06
4	37000000	38000000	3.935e-06
4	54000000	55000000	7.449e-06
4	55000000	56000000	5.186e-06
4	56000000	57000000	8.024e-06
4	60000000	61000000	2.66e-06
4	67000000	68000000	2.398e-06
4	68000000	69000000	3.548e-06
4	69000000	70000000	2.21e-06
4	75000000	76000000	3.04e-06
4	76000000	77000000	5.684e-06
4	77000000	78000000	5.089e-06
4	79000000	80000000	3.139e-06
4	81000000	82000000	5.615e-06
4	84000000	85000000	5.8e-06
4	89000000	90000000	6.633e-06
4	98000000	99000000	3.718e-06
4	99000000	100000000	2.986e-06
4	101000000	102000000	2.998e-06
4	103000000	104000000	3.266e-06
4	105000000	106000000	4.209e-06
4	110000000	111000000	4.945e-06
4	111000000	112000000	3.633e-06
4	112000000	113000000	4.276e-06
4	113000000	114000000	6.136e-06
4	114000000	115000000	3.256e-06
4	115000000	116000000	2.16e-06
4	116000000	117000000	1.847e-06
4	117000000	118000000	2.002e-06
4	120000000	121000000	3.082e-06
4	121000000	122000000	3.733e-06
4	122000000	123000000	5.499e-06
4	123000000	124000000	4.925e-06
4	127000000	128000000	2.659e-06
4	128000000	129000000	7.265e-06
4	130000000	131000000	3.44e-06
4	131000000	132000000	4.417e-06
4	132000000	133000000	1.557e-06
4	133000000	134000000	1.81e-06
4	134000000	135000000	2.818e-06
4	135000000	136000000	1.937e-06
4	136000000	137000000	3.79e-06
4	138000000	139000000	5.198e-06
4	139000000	140000000	6.831e-06
4	140000000	141000000	8.495e-06
4	141000000	142000000	3.484e-06
4	142000000	143000000	2.636e-06
4	143000000	144000000	2.482e-06
4	144000000	145000000	3.999e-06
4	148000000	149000000	5.123e-06
4	149000000	150000000	3.116e-06
4	154000000	155000000	4.226e-06
4	155000000	156000000	4.564e-06
4	158000000	159000000	3.71e-06
4	161000000	162000000	5.16e-06
4	164000000	165000000	4.68e-06
4	168000000	169000000	5.709e-06
4	173000000	174000000	4.531e-06
4	177000000	178000000	9.306e-06
4	182000000	183000000	1.42e-05
4	185000000	186000000	1.093e-05
4	186000000	187000000	1.324e-05
5	6000000	7000000	5.121e-06
5	7000000	8000000	5.953e-06
5	11000000	12000000	7.046e-06
5	12000000	13000000	2.387e-06
5	13000000	14000000	3.234e-06
5	14000000	15000000	1.161e-05
5	15000000	16000000	3.859e-06
5	16000000	17000000	7.194e-06
5	19000000	20000000	2.488e-06
5	23000000	24000000	4.436e-06
5	24000000	25000000	4.739e-06
5	29000000	30000000	2.08e-06
5	30000000	31000000	2.468e-06
5	42000000	43000000	2.75e-06
5	44000000	45000000	1.99e-06
5	45000000	46000000	2.624e-06
5	46000000	47000000	2.812e-06
5	50000000	51000000	4.577e-06
5	51000000	52000000	2.236e-06
5	52000000	53000000	3.788e-06
5	55000000	56000000	5.045e-06
5	56000000	57000000	6.618e-06
5	57000000	58000000	4.445e-06
5	58000000	59000000	3.583e-06
5	60000000	61000000	3.347e-06
5	62000000	63000000	2.643e-06
5	63000000	64000000	1.94e-06
5	65000000	66000000	3.985e-06
5	67000000	68000000	4.48e-06
5	68000000	69000000	5.961e-06
5	75000000	76000000	4.662e-06
5	77000000	78000000	7.316e-06
5	78000000	79000000	6.551e-06
5	79000000	80000000	6.684e-06
5	80000000	81000000	4.779e-06
5	82000000	83000000	6.799e-06
5	90000000	91000000	2.939e-06
5	91000000	92000000	3.797e-06
5	92000000	93000000	3.828e-06
5	93000000	94000000	6.023e-06
5	95000000	96000000	4.601e-06
5	96000000	97000000	5.315e-06
5	97000000	98000000	4.237e-06
5	98000000	99000000	2.108e-06
5	99000000	100000000	3.58e-06
5	100000000	101000000	3.681e-06
5	101000000	102000000	1.629e-06
5	102000000	103000000	1.9e-06
5	107000000	108000000	5.673e-06
5	108000000	109000000	3.006e-06
5	109000000	110000000	5.86e-06
5	116000000	117000000	4.575e-06
5	117000000	118000000	2.326e-06
5	127000000	128000000	3.23e-06
5	128000000	129000000	1.784e-06
5	143000000	144000000	5.259e-06
5	147000000	148000000	6.102e-06
5	153000000	154000000	2.579e-06
5	154000000	155000000	5.932e-06
5	157000000	158000000	2.876e-06
5	158000000	159000000	1.98e-06
5	160000000	161000000	4.539e-06
5	161000000	162000000	1.68e-06
5	163000000	164000000	2.648e-06
5	164000000	165000000	5.352e-06
5	165000000	166000000	5.26e-06
5	167000000	168000000	8.521e-06
5	168000000	169000000	8.743e-06
5	170000000	171000000	8.985e-06
5	171000000	172000000	1.353e-05
5	172000000	173000000	9.93e-06
5	175000000	176000000	1.656e-05
5	176000000	177000000	1.686e-05
5	177000000	178000000	2.015e-05
5	178000000	179000000	1.134e-05
5	179000000	180000000	2.047e-05
6	1000000	2000000	1.946e-05
6	2000000	3000000	1.292e-05
6	16000000	17000000	7.881e-06
6	18000000	19000000	3.132e-06
6	20000000	21000000	5.763e-06
6	21000000	22000000	6.073e-06
6	37000000	38000000	6.683e-06
6	38000000	39000000	6e-06
6	43000000	44000000	1.053e-05
6	44000000	45000000	4.206e-06
6	45000000	46000000	4.209e-06
6	46000000	47000000	3.871e-06
6	47000000	48000000	3.312e-06
6	49000000	50000000	1.935e-06
6	50000000	51000000	2.191e-06
6	54000000	55000000	2.111e-06
6	55000000	56000000	3.143e-06
6	66000000	67000000	1.544e-06
6	69000000	70000000	1.652e-06
6	70000000	71000000	4.689e-06
6	71000000	72000000	3.033e-06
6	72000000	73000000	3.185e-06
6	79000000	80000000	2.67e-06
6	80000000	81000000	1.604e-06
6	82000000	83000000	2.575e-06
6	87000000	88000000	3.927e-06
6	88000000	89000000	3.529e-06
6	96000000	97000000	2.82e-06
6	97000000	98000000	2.632e-06
6	100000000	101000000	4.405e-06
6	101000000	102000000	3.833e-06
6	102000000	103000000	1.902e-06
6	107000000	108000000	7.25e-06
6	111000000	112000000	6.907e-06
6	118000000	119000000	1.402e-06
6	119000000	120000000	3.466e-06
6	120000000	121000000	2.132e-06
6	121000000	122000000	2.738e-06
6	122000000	123000000	2.091e-06
6	124000000	125000000	6.089e-06
6	129000000	130000000	3.207e-06
6	130000000	131000000	2.575e-06
6	131000000	132000000	5.281e-06
6	134000000	135000000	7.934e-06
6	135000000	136000000	8.3e-06
6	136000000	137000000	7.28e-06
6	144000000	145000000	4.113e-06
6	145000000	146000000	2.05e-06
6	146000000	147000000	6.943e-06
6	147000000	148000000	5.653e-06
6	150000000	151000000	7.267e-06
6	151000000	152000000	8.602e-06
6	152000000	153000000	4.307e-06
6	153000000	154000000	5.991e-06
6	154000000	155000000	1.114e-05
6	158000000	159000000	7.035e-06
6	159000000	160000000	6.763e-06
6	161000000	162000000	1.207e-05
6	162000000	163000000	6.082e-06
6	165000000	166000000	9.139e-06
6	166000000	167000000	1.242e-05
6	167000000	168000000	1.119e-05
7	2000000	3000000	1.466e-05
7	9000000	10000000	3.969e-06
7	12000000	13000000	3.586e-06
7	14000000	15000000	6.189e-06
7	22000000	23000000	9.452e-06
7	23000000	24000000	4.594e-06
7	24000000	25000000	6.284e-06
7	32000000	33000000	6.06e-06
7	35000000	36000000	3.993e-06
7	36000000	37000000	6.712e-06
7	41000000	42000000	7.531e-06
7	46000000	47000000	2.874e-06
7	49000000	50000000	2.878e-06
7	50000000	51000000	6e-06
7	51000000	52000000	3.874e-06
7	55000000	56000000	5.811e-06
7	56000000	57000000	6.58e-06
7	70000000	71000000	7.616e-06
7	71000000	72000000	5.692e-06
7	76000000	77000000	7.45e-06
7	78000000	79000000	5.823e-06
7	80000000	81000000	5.217e-06
7	81000000	82000000	3.918e-06
7	82000000	83000000	6.962e-06
7	83000000	84000000	3.366e-06
7	86000000	87000000	1.942e-06
7	87000000	88000000	5.189e-06
7	93000000	94000000	6.533e-06
7	97000000	98000000	4.096e-06
7	98000000	99000000	9.145e-06
7	99000000	100000000	4.699e-06
7	101000000	102000000	5.596e-06
7	102000000	103000000	6.853e-06
7	104000000	105000000	4.001e-06
7	107000000	108000000	8.441e-06
7	110000000	111000000	4.003e-06
7	111000000	112000000	6.529e-06
7	116000000	117000000	3.635e-06
7	118000000	119000000	1.834e-06
7	119000000	120000000	1.961e-06
7	120000000	121000000	4.098e-06
7	128000000	129000000	5.839e-06
7	132000000	133000000	5.45e-06
7	133000000	134000000	2.817e-06
7	134000000	135000000	2.765e-06
7	136000000	137000000	5.041e-06
7	138000000	139000000	8.025e-06
7	139000000	140000000	9.152e-06
7	140000000	141000000	7.335e-06
7	141000000	142000000	7.302e-06
7	143000000	144000000	1.052e-05
7	144000000	145000000	3.293e-06
7	145000000	146000000	3.951e-06
7	148000000	149000000	7.226e-06
7	151000000	152000000	1.593e-05
7	153000000	154000000	8.519e-06
8	4000000	5000000	7.072e-06
8	6000000	7000000	9.076e-06
8	16000000	17000000	5.916e-06
8	17000000	18000000	1.145e-05
8	20000000	21000000	6.465e-06
8	26000000	27000000	3.707e-06
8	27000000	28000000	2.971e-06
8	28000000	29000000	8.575e-06
8	31000000	32000000	6.658e-06
8	32000000	33000000	3.563e-06
8	34000000	35000000	2.896e-06
8	35000000	36000000	3.788e-06
8	36000000	37000000	2.364e-06
8	37000000	38000000	9.454e-06
8	38000000	39000000	6.846e-06
8	40000000	41000000	3.236e-06
8	41000000	42000000	7.189e-06
8	51000000	52000000	2.317e-06
8	52000000	53000000	8.413e-06
8	56000000	57000000	4.558e-06
8	57000000	58000000	3.072e-06
8	58000000	59000000	3.446e-06
8	69000000	70000000	7.083e-06
8	71000000	72000000	5.074e-06
8	72000000	73000000	6.494e-06
8	73000000	74000000	3.609e-06
8	77000000	78000000	1.734e-06
8	78000000	79000000	2.201e-06
8	81000000	82000000	5.541e-06
8	82000000	83000000	2.184e-06
8	83000000	84000000	1.715e-06
8	85000000	86000000	8.318e-06
8	87000000	88000000	2.85e-06
8	90000000	91000000	2.248e-06
8	93000000	94000000	7.056e-06
8	94000000	95000000	3.38e-06
8	95000000	96000000	6.934e-06
8	96000000	97000000	3.771e-06
8	98000000	99000000	8.797e-06
8	99000000	100000000	9.573e-06
8	102000000	103000000	7.471e-06
8	103000000	104000000	4.359e-06
8	104000000	105000000	2.691e-06
8	107000000	108000000	3.334e-06
8	108000000	109000000	2.558e-06
8	109000000	110000000	2.18e-06
8	113000000	114000000	2.369e-06
8	114000000	115000000	2.244e-06
8	115000000	116000000	1.989e-06
8	116000000	117000000	5.897e-06
8	117000000	118000000	6.042e-06
8	118000000	119000000	3.965e-06
8	119000000	120000000	3.213e-06
8	121000000	122000000	4.755e-06
8	122000000	123000000	8.284e-06
8	124000000	125000000	5.048e-06
8	126000000	127000000	4.552e-06
8	134000000	135000000	4.788e-06
8	136000000	137000000	4.655e-06
8	137000000	138000000	2.464e-06
8	140000000	141000000	1.15e-05
9	2000000	3000000	1.152e-05
9	3000000	4000000	1.007e-05
9	4000000	5000000	1.156e-05
9	8000000	9000000	6.237e-06
9	9000000	10000000	6.571e-06
9	11000000	12000000	4.644e-06
9	12000000	13000000	6.088e-06
9	15000000	16000000	6.93e-06
9	16000000	17000000	9.309e-06
9	19000000	20000000	7.027e-06
9	23000000	24000000	5.872e-06
9	25000000	26000000	4.51e-06
9	31000000	32000000	3.011e-06
9	33000000	34000000	9.052e-06
9	34000000	35000000	5.79e-06
9	35000000	36000000	5.41e-06
9	36000000	37000000	9.551e-06
9	37000000	38000000	5.44e-06
9	69000000	70000000	6.909e-06
9	72000000	73000000	4.79e-06
9	73000000	74000000	4.349e-06
9	75000000	76000000	5.739e-06
9	77000000	78000000	5.118e-06
9	79000000	80000000	5.996e-06
9	82000000	83000000	4.655e-06
9	84000000	85000000	4.682e-06
9	86000000	87000000	4.732e-06
9	87000000	88000000	6.669e-06
9	92000000	93000000	3.98e-06
9	94000000	95000000	6.905e-06
9	95000000	96000000	6.305e-06
9	96000000	97000000	7.438e-06
9	98000000	99000000	8.478e-06
9	106000000	107000000	5.308e-06
9	108000000	109000000	4.005e-06
9	109000000	110000000	4.737e-06
9	111000000	112000000	3.087e-06
9	112000000	113000000	6.156e-06
9	114000000	115000000	9.976e-06
9	116000000	117000000	5.439e-06
9	118000000	119000000	4.487e-06
9	119000000	120000000	8.49e-06
9	120000000	121000000	4.73e-06
9	122000000	123000000	5.704e-06
9	123000000	124000000	9.545e-06
9	124000000	125000000	7.347e-06
9	125000000	126000000	4.397e-06
9	126000000	127000000	9.17e-06
9	130000000	131000000	1.318e-05
9	131000000	132000000	1.008e-05
9	135000000	136000000	1.54e-05
9	136000000	137000000	1.795e-05
10	5000000	6000000	1.037e-05
10	12000000	13000000	1.007e-05
10	15000000	16000000	6.06e-06
10	21000000	22000000	7.124e-06
10	26000000	27000000	4.752e-06
10	28000000	29000000	5.405e-06
10	31000000	32000000	4.55e-06
10	32000000	33000000	3.545e-06
10	33000000	34000000	6.052e-06
10	34000000	35000000	5.393e-06
10	35000000	36000000	6.929e-06
10	43000000	44000000	4.704e-06
10	44000000	45000000	3.618e-06
10	48000000	49000000	8.275e-06
10	49000000	50000000	4.53e-06
10	50000000	51000000	7.052e-06
10	53000000	54000000	2.078e-06
10	59000000	60000000	4.328e-06
10	60000000	61000000	3.744e-06
10	61000000	62000000	2.731e-06
10	62000000	63000000	3.525e-06
10	63000000	64000000	2.975e-06
10	64000000	65000000	2.824e-06
10	66000000	67000000	2.946e-06
10	78000000	79000000	7.355e-06
10	80000000	81000000	6.768e-06
10	81000000	82000000	3.871e-06
10	84000000	85000000	2.361e-06
10	87000000	88000000	7.623e-06
10	90000000	91000000	3.14e-06
10	92000000	93000000	4.529e-06
10	94000000	95000000	3.053e-06
10	95000000	96000000	5.142e-06
10	96000000	97000000	6.072e-06
10	97000000	98000000	8.882e-06
10	106000000	107000000	4.582e-06
10	107000000	108000000	3.533e-06
10	115000000	116000000	3.084e-06
10	118000000	119000000	7.128e-06
10	123000000	124000000	7.703e-06
10	126000000	127000000	8.27e-06
11	2000000	3000000	2.097e-05
11	3000000	4000000	1.315e-05
11	6000000	7000000	1.099e-05
11	7000000	8000000	8.656e-06
11	8000000	9000000	9.994e-06
11	9000000	10000000	9.238e-06
11	10000000	11000000	9.701e-06
11	11000000	12000000	6.564e-06
11	13000000	14000000	3.736e-06
11	16000000	17000000	4.908e-06
11	18000000	19000000	6.762e-06
11	22000000	23000000	5.174e-06
11	31000000	32000000	3.476e-06
11	32000000	33000000	4.863e-06
11	33000000	34000000	6.012e-06
11	36000000	37000000	7.526e-06
11	44000000	45000000	1.19e-05
11	45000000	46000000	5.691e-06
11	63000000	64000000	6.848e-06
11	75000000	76000000	1.193e-05
11	76000000	77000000	7.047e-06
11	77000000	78000000	6.986e-06
11	78000000	79000000	5.947e-06
11	79000000	80000000	5.031e-06
11	87000000	88000000	3.262e-06
11	91000000	92000000	2.471e-06
11	92000000	93000000	4.724e-06
11	95000000	96000000	6.165e-06
11	103000000	104000000	1.846e-06
11	104000000	105000000	2.473e-06
11	109000000	110000000	7.316e-06
11	118000000	119000000	6.511e-06
11	123000000	124000000	6.902e-06
11	128000000	129000000	1.054e-05
11	129000000	130000000	6.78e-06
11	130000000	131000000	1.777e-05
11	132000000	133000000	9.128e-06
12	5000000	6000000	8.041e-06
12	6000000	7000000	1.601e-05
12	9000000	10000000	4.788e-06
12	10000000	11000000	4.856e-06
12	11000000	12000000	1.208e-05
12	20000000	21000000	3.783e-06
12	21000000	22000000	2.201e-06
12	23000000	24000000	4.214e-06
12	24000000	25000000	5.681e-06
12	25000000	26000000	4.099e-06
12	28000000	29000000	3.907e-06
12	29000000	30000000	3.634e-06
12	30000000	31000000	3.376e-06
12	31000000	32000000	4.404e-06
12	45000000	46000000	5.517e-06
12	46000000	47000000	4.026e-06
12	47000000	48000000	8.374e-06
12	62000000	63000000	4.677e-06
12	63000000	64000000	3.308e-06
12	64000000	65000000	5.333e-06
12	66000000	67000000	5.801e-06
12	70000000	71000000	4.14e-06
12	72000000	73000000	3.053e-06
12	75000000	76000000	4.348e-06
12	77000000	78000000	2.153e-06
12	81000000	82000000	2.75e-06
12	86000000	87000000	1.561e-06
12	95000000	96000000	4.335e-06
12	96000000	97000000	4.523e-06
12	97000000	98000000	5.087e-06
12	98000000	99000000	4.7e-06
12	101000000	102000000	5.842e-06
12	102000000	103000000	4.295e-06
12	104000000	105000000	8.952e-06
12	106000000	107000000	6.928e-06
12	107000000	108000000	2.776e-06
12	114000000	115000000	7.394e-06
12	115000000	116000000	6.459e-06
12	118000000	119000000	9.231e-06
12	123000000	124000000	6.072e-06
13	29000000	30000000	4.063e-06
13	32000000	33000000	8.282e-06
13	33000000	34000000	4.518e-06
13	37000000	38000000	3.263e-06
13	39000000	40000000	4.923e-06
13	40000000	41000000	8.678e-06
13	42000000	43000000	5.292e-06
13	43000000	44000000	8.027e-06
13	44000000	45000000	1.085e-05
13	50000000	51000000	7.935e-06
13	51000000	52000000	9.741e-06
13	55000000	56000000	1.715e-06
13	60000000	61000000	5.317e-06
13	72000000	73000000	6.791e-06
13	75000000	76000000	7.157e-06
13	77000000	78000000	5.005e-06
13	79000000	80000000	2.701e-06
13	80000000	81000000	4.904e-06
13	84000000	85000000	3.16e-06
13	91000000	92000000	7.225e-06
13	92000000	93000000	5.268e-06
13	95000000	96000000	7.86e-06
13	97000000	98000000	9.086e-06
13	99000000	100000000	9.9e-06
13	100000000	101000000	7.821e-06
13	103000000	104000000	5.872e-06
13	107000000	108000000	9.236e-06
13	110000000	111000000	1.416e-05
14	22000000	23000000	8.907e-06
14	28000000	29000000	2.902e-06
14	29000000	30000000	5.01e-06
14	33000000	34000000	1.111e-05
14	35000000	36000000	6.239e-06
14	40000000	41000000	1.397e-06
14	41000000	42000000	2.467e-06
14	42000000	43000000	4.059e-06
14	53000000	54000000	5.314e-06
14	54000000	55000000	7.36e-06
14	55000000	56000000	3.991e-06
14	56000000	57000000	5.943e-06
14	57000000	58000000	4.296e-06
14	58000000	59000000	3.661e-06
14	60000000	61000000	2.915e-06
14	62000000	63000000	2.499e-06
14	74000000	75000000	5.325e-06
14	78000000	79000000	4.742e-06
14	79000000	80000000	3.915e-06
14	85000000	86000000	2.351e-06
14	88000000	89000000	5.373e-06
14	102000000	103000000	1.252e-05
14	104000000	105000000	1.493e-05
15	30000000	31000000	2.531e-05
15	37000000	38000000	3.857e-06
15	39000000	40000000	6.197e-06
15	46000000	47000000	6.105e-06
15	49000000	50000000	3.44e-06
15	59000000	60000000	7.741e-06
15	60000000	61000000	7.342e-06
15	64000000	65000000	7.649e-06
15	67000000	68000000	3.928e-06
15	70000000	71000000	6.793e-06
15	72000000	73000000	5.088e-06
15	76000000	77000000	3.409e-06
15	77000000	78000000	8.765e-06
15	78000000	79000000	7.284e-06
15	79000000	80000000	6.71e-06
15	80000000	81000000	7.959e-06
15	81000000	82000000	6.699e-06
15	86000000	87000000	5.81e-06
15	87000000	88000000	7.904e-06
15	89000000	90000000	1.19e-05
15	93000000	94000000	1.052e-05
15	96000000	97000000	9.756e-06
15	97000000	98000000	1.196e-05
15	98000000	99000000	1.324e-05
16	1000000	2000000	1.798e-05
16	2000000	3000000	2.607e-05
16	3000000	4000000	1.367e-05
16	24000000	25000000	5.198e-06
16	25000000	26000000	6.395e-06
16	26000000	27000000	5.203e-06
16	27000000	28000000	8.835e-06
16	28000000	29000000	1.24e-05
16	31000000	32000000	4.417e-06
16	48000000	49000000	5.849e-06
16	49000000	50000000	1.036e-05
16	54000000	55000000	8.696e-06
16	63000000	64000000	4.34e-06
16	64000000	65000000	2.726e-06
16	65000000	66000000	6.692e-06
16	72000000	73000000	6.727e-06
16	77000000	78000000	5.669e-06
16	84000000	85000000	9.722e-06
16	87000000	88000000	1.287e-05
17	1000000	2000000	1.869e-05
17	2000000	3000000	1.498e-05
17	4000000	5000000	1.735e-05
17	11000000	12000000	8.531e-06
17	12000000	13000000	8.568e-06
17	16000000	17000000	7.819e-06
17	28000000	29000000	1.171e-05
17	29000000	30000000	8.08e-06
17	30000000	31000000	4.944e-06
17	31000000	32000000	7.584e-06
17	32000000	33000000	1.118e-05
17	34000000	35000000	8.382e-06
17	40000000	41000000	6.283e-06
17	50000000	51000000	9.907e-06
17	51000000	52000000	5.181e-06
17	55000000	56000000	5.071e-06
17	57000000	58000000	9.79e-06
17	58000000	59000000	8.479e-06
17	59000000	60000000	7.341e-06
17	62000000	63000000	6.21e-06
17	63000000	64000000	9.37e-06
17	66000000	67000000	4.35e-06
17	67000000	68000000	9.325e-06
17	72000000	73000000	7.112e-06
17	73000000	74000000	1.142e-05
17	77000000	78000000	9.233e-06
17	78000000	79000000	1.473e-05
18	11000000	12000000	1.285e-05
18	23000000	24000000	1.114e-05
18	24000000	25000000	6.991e-06
18	27000000	28000000	6.838e-06
18	28000000	29000000	3.192e-06
18	32000000	33000000	6.202e-06
18	34000000	35000000	2.421e-06
18	36000000	37000000	5.583e-06
18	37000000	38000000	8.736e-06
18	38000000	39000000	4.891e-06
18	39000000	40000000	4.015e-06
18	47000000	48000000	3.962e-06
18	48000000	49000000	1.164e-05
18	57000000	58000000	6.22e-06
18	59000000	60000000	1.196e-05
18	60000000	61000000	4.429e-06
18	61000000	62000000	8.089e-06
18	64000000	65000000	5.222e-06
18	70000000	71000000	6.445e-06
18	73000000	74000000	9.501e-06
18	74000000	75000000	1.437e-05
18	75000000	76000000	1.202e-05
18	77000000	78000000	1.04e-05
19	2000000	3000000	1.544e-05
19	4000000	5000000	1.402e-05
19	5000000	6000000	1.083e-05
19	7000000	8000000	1.012e-05
19	10000000	11000000	9.63e-06
19	11000000	12000000	8.573e-06
19	15000000	16000000	5.011e-06
19	29000000	30000000	4.933e-06
19	33000000	34000000	8.722e-06
19	34000000	35000000	5.444e-06
19	36000000	37000000	3.893e-06
19	38000000	39000000	6.877e-06
19	39000000	40000000	8.444e-06
19	40000000	41000000	9.404e-06
19	41000000	42000000	5.754e-06
19	43000000	44000000	7.347e-06
19	45000000	46000000	9.575e-06
20	1000000	2000000	1.443e-05
20	4000000	5000000	1.059e-05
20	8000000	9000000	4.423e-06
20	12000000	13000000	7.085e-06
20	16000000	17000000	3.99e-06
20	20000000	21000000	6.671e-06
20	21000000	22000000	2.896e-06
20	22000000	23000000	3.699e-06
20	37000000	38000000	7.372e-06
20	38000000	39000000	6.852e-06
20	39000000	40000000	3.141e-06
20	41000000	42000000	6.481e-06
20	42000000	43000000	6.753e-06
20	44000000	45000000	8.791e-06
20	45000000	46000000	3.796e-06
20	46000000	47000000	7.607e-06
20	47000000	48000000	1.045e-05
20	52000000	53000000	4.307e-06
21	20000000	21000000	4.878e-06
21	21000000	22000000	6.321e-06
21	23000000	24000000	5.461e-06
21	30000000	31000000	4.47e-06
21	35000000	36000000	7.245e-06
21	38000000	39000000	5.672e-06
21	45000000	46000000	2.011e-05
22	23000000	24000000	1.22e-05
22	24000000	25000000	8.851e-06
22	26000000	27000000	8.828e-06
22	28000000	29000000	5.04e-06
22	30000000	31000000	6.911e-06
22	31000000	32000000	1.279e-05
22	35000000	36000000	7.581e-06
22	37000000	38000000	1.255e-05
22	39000000	40000000	1.494e-05
22	43000000	44000000	1.085e-05
22	45000000	46000000	1.354e-05
22	47000000	48000000	1.003e-05
